# Integrative Multi-Omics Identifies CDK1 as a Key Signaling Regulator of CD4^+^ T Cell Effector Function

**DOI:** 10.1101/2025.10.30.685551

**Authors:** Nila H. Servaas, Hanke Gwendolyn Bauersachs, Luisa Abreu, Annique Claringbould, Ivan Berest, Jennifer J. Schwarz, Frank Stein, Maria Fälth-Savitski, Lena Eismann, James P. Reddington, Judith B. Zaugg

## Abstract

CD4⁺ T cell differentiation is orchestrated by coordinated signaling, transcriptional, and epigenomic programs, yet how signaling connects to chromatin and genetic variation in human T cells remains unclear. Here, we generated an integrative multi-omics map of human CD4⁺ T cell activation and differentiation, combining phosphoproteomics, transcriptomics, and chromatin accessibility under Th0, Th1, and iTreg polarization. Within 10 minutes of activation, we observed rapid phosphorylation changes of RNA-binding proteins accompanied by degradation of effector-associated transcripts, preceding chromatin remodeling and later transcriptional activation of the same genes. Moreover, our data highlights how site-specific phosphorylation refines TF activity during T cell differentiation and activation, and identifies CDK1 as a regulator of Th1 effector function. Indeed, we found that a low dose of CKD1 inhibition impairs IFN-γ expression and pro-inflammatory differentiation, while preserving regulatory features in iTregs. Single-cell multi-omic profiling upon CDK1 inhibition revealed how CDK1 activity shapes subset-specific gene regulatory networks, which are enriched for genetic variants associated with immune-traits. Specifically, CDK1-sensitive TFs, including IRF8, connect immune trait heritability to enhancer accessibility at *IFNG* and *TNF* loci. Together, these results establish CDK1 as a signaling hub that couples phosphorylation to gene regulation and genetic risk, with therapeutic relevance in autoimmune disease.
