## Supplemental Table 1 for "Integrative Multi-Omics Identifies CDK1 as a Key Signaling Regulator of CD4^+^ T Cell Effector Function"

### Sheet: Sheet1
Sample	Barcode_ATAC	Barcode_RNA
NS036_Th0_Control_5d_unstimulated_D2	TAGTTGGAGGT	AGTGATTAGCA
NS036_Th1_Control_5d_unstimulated_D2	TGGCTGAAACG	GAATCCCCCTA
NS036_iTreg_Control_5d_unstimulated_D2	ATCTAACCTTA	CCTGGGAAACT
NS036_Th0_Control_5d_stimulated_D2	GTCTGGTATAT	TACCTCCCAGG
NS036_Th1_Control_5d_stimulated_D2	ACAGTCTCTCC	ATTTGTGGTAT
NS036_iTreg_Control_5d_stimulated_D2	GCTAAGATGAG	CCCGAGAGATC
NS036_Th0_RO3306_Full_5d_unstimulated_D2	ACGGCCAAATT	GAGTATAGGGT
NS036_Th1_RO3306_Full_5d_unstimulated_D2	TACTTCCTTAA	TCTTAATTGAG
NS036_Th0_RO3306_Late_5d_stimulated_D2	TCTGGATCGGT	ACGTTCTGTCG
NS036_iTreg_RO3306_Late_5d_unstimulated_D2	CAGTCCCGTTG	CATAATGGCGA
NS036_Th1_RO3306_Late_5d_unstimulated_D2	GTTGTACTGGA	GGCCGGAACAT
NS036_Th0_RO3306_Late_5d_unstimulated_D2	GCATCGTCCTC	TCACTTCAAGA
NS036_iTreg_RO3306_Full_5d_stimulated_D2	AAGCGACCCTT	AGCTGGCCTTC
NS036_Th1_RO3306_Full_5d_stimulated_D2	TGCTACATGGG	CTGCACATTGG
NS036_Th0_RO3306_Full_5d_stimulated_D2	GTCCACTTCAC	GGTCCTTCGAT
NS036_iTreg_RO3306_Full_5d_unstimulated_D2	TGTAATTATTA	TTCGCACCCGA
NS036_Th1_RO3306_Late_5d_stimulated_D2	CACGTTACAGC	CCGTAAATTAC
NS036_iTreg_RO3306_Late_5d_stimulated_D2	ACGCAGCTTTT	GTAGTCGATAT
NS036_Th0_Control_5d_unstimulated_D3	CTGGCAACGTA	CAGCGCTGGTT
NS036_Th1_Control_5d_unstimulated_D3	ATAAGTTAATT	GTTGACGAATA
NS036_iTreg_Control_5d_unstimulated_D3	CCCATACCGAG	TGCATCAGCGC
NS036_Th0_Control_5d_stimulated_D3	AATTCACACGA	AGCCATATGAG
NS036_Th1_Control_5d_stimulated_D3	GAACTAATTAT	CCTGCCCCTGT
NS036_iTreg_Control_5d_stimulated_D3	AGGAATTAGCC	GGTATAAAACC
NS036_Th0_RO3306_Full_5d_unstimulated_D3	CACGACCTTCT	TAAAGTCATGC
NS036_Th1_RO3306_Full_5d_unstimulated_D3	ACCCCCTCACG	AGAACTCAGAA
NS036_iTreg_RO3306_Full_5d_unstimulated_D3	CCTTTAGCCTA	CAGCTTAATCG
NS036_Th0_RO3306_Full_5d_stimulated_D3	GAAGCCACTTC	GGCTTAAGAGA
NS036_Th1_RO3306_Full_5d_stimulated_D3	CGCTATGCGAT	TCACCTGTCGG
NS036_iTreg_RO3306_Full_5d_stimulated_D3	GAGCTTAGGAG	ATAGTGATACT
NS036_Th0_RO3306_Late_5d_unstimulated_D3	AATCATGATTT	CATCAGCGAAC
NS036_iTh1_RO3306_Late_5d_unstimulated_D3	TTCCGTATGCG	GCGCCATGGGA
NS036_iTreg_RO3306_Late_5d_unstimulated_D3	CTGTGGCTGCA	TGTTGAACTCC
NS036_Th0_RO3306_Late_5d_stimulated_D3	AAGCACCAGGT	ATATACGCAGT
NS036_Th1_RO3306_Late_5d_stimulated_D3	CTTATGAAAAC	CGCACGACGTA
NS036_iTreg_RO3306_Late_5d_stimulated_D3	CATCTCAGTTT	GGGACAGAAGG
NS036_Th0_Control_5d_unstimulated_D18	GATGTAGCAAT	CCTTGCGACAG
NS036_Th1_Control_5d_unstimulated_D18	CGTGTGACTCC	GTTAGATTGCA
NS036_iTreg_Control_5d_unstimulated_D18	GAGCTCCACCG	TAAATACCATC
NS036_Th0_Control_5d_stimulated_D18	ATTGGGCCGAA	ATATTTTTTAG
NS036_Th1_Control_5d_stimulated_D18	ACGTGTCTCGT	CCCTAAACGCT
NS036_iTreg_Control_5d_stimulated_D18	TTTGTCTAGAC	GATTGTTAGGA
NS036_Th0_RO3306_Full_5d_unstimulated_D18	CAACGTACGGT	TACCGAGTCTC
NS036_Th1_RO3306_Full_5d_unstimulated_D18	GAGAGGGTTAG	AGAACAAATTG
NS036_iTreg_RO3306_Full_5d_unstimulated_D18	AGTTAAATCTA	CTTGATCTCAT
NS036_Th0_RO3306_Full_5d_stimulated_D18	TACTCTAATCT	GCCACGCGTTA
NS036_Th1_RO3306_Full_5d_stimulated_D18	GAAAACGTCCC	TATAGATACGG
NS036_iTreg_RO3306_Full_5d_stimulated_D18	TTCTTGGTATA	ATACCCAGCCA
NS036_Th0_RO3306_Late_5d_unstimulated_D18	CTGGCTCGCCG	CCCGGATGTAC
NS036_Th1_RO3306_Late_5d_unstimulated_D18	CGTTTTCAAAT	GATCTCGGCTT
NS036_iTreg_RO3306_Late_5d_unstimulated_D18	TCCAGAAAGGG	TAGCCGCTTTG
NS036_Th0_RO3306_Late_5d_stimulated_D18	CGCTGCAGTCA	CTAAATACAGC
NS036_Th1_RO3306_Late_5d_stimulated_D18	AACTTGATCGT	GGGTTTTACCA
NS036_iTreg_RO3306_Late_5d_stimulated_D18	GTCAGCATTTC	ATATCCATTGC
NS040_D6_Th0_Control_5d_unstimulated	TAGTTGGAGGT	AGTGATTAGCA
NS040_D6_Th1_Control_5d_unstimulated	TGGCTGAAACG	GAATCCCCCTA
NS040_D6_iTreg_Control_5d_unstimulated	ATCTAACCTTA	CCTGGGAAACT
NS040_D6_Th0_Control_5d_stimulated	GTCTGGTATAT	TACCTCCCAGG
NS040_D6_Th1_Control_5d_stimulated	ACAGTCTCTCC	ATTTGTGGTAT
NS040_D6_iTreg_Control_5d_stimulated	GCTAAGATGAG	CCCGAGAGATC
NS040_D6_Th0_RO3306_Full_5d_unstimulated	ACGGCCAAATT	GAGTATAGGGT
NS040_D6_Th1_RO3306_Full_5d_unstimulated	TACTTCCTTAA	TCTTAATTGAG
NS040_D6_iTreg_RO3306_Full_5d_unstimulated	TCTGGATCGGT	CATCAGCGAAC
NS040_D6_Th0_RO3306_Full_5d_stimulated	CAGTCCCGTTG	CATAATGGCGA
NS040_D6_Th1_RO3306_Full_5d_stimulated	GTTGTACTGGA	GGCCGGAACAT
NS040_D6_iTreg_RO3306_Full_5d_stimulated	GCATCGTCCTC	TCACTTCAAGA
NS040_D6_Th0_RO3306_Late_5d_unstimulated	AAGCGACCCTT	AGCTGGCCTTC
NS040_D6_Th1_RO3306_Late_5d_unstimulated	TGCTACATGGG	CTGCACATTGG
NS040_D6_iTreg_RO3306_Late_5d_unstimulated	GTCCACTTCAC	GGTCCTTCGAT
NS040_D6_Th0_RO3306_Late_5d_stimulated	TGTAATTATTA	TTCGCACCCGA
NS040_D6_Th1_RO3306_Late_5d_stimulated	CACGTTACAGC	CCGTAAATTAC
NS040_D6_iTreg_RO3306_Late_5d_stimulated	ACGCAGCTTTT	GTAGTCGATAT
NS040_D10_Th0_Control_5d_unstimulated	CTGTTTGCGCG	TGTAAGAATCA
NS040_D10_Th1_Control_5d_unstimulated	TTGGAAAATTA	AGGCCCGCCGT
NS040_D10_iTreg_Control_5d_unstimulated	AACCAGTATCC	CTCCACGCAAG
NS040_D10_Th0_Control_5d_stimulated	CGCTTCCCCCT	GTCTTTGATTA
NS040_D10_Th1_Control_5d_stimulated	TTTTGGCGTTG	TAGAGCCCGCC
NS040_D10_iTreg_Control_5d_stimulated	ACAGGCTTCGT	AGAAATGGAGG
NS040_D10_Th0_RO3306_Full_5d_unstimulated	CTGGCAACGTA	CAGCGCTGGTT
NS040_D10_Th1_RO3306_Full_5d_unstimulated	ATAAGTTAATT	GTTGACGAATA
NS040_D10_iTreg_RO3306_Full_5d_unstimulated	CCCATACCGAG	TGCATCAGCGC
NS040_D10_Th0_RO3306_Full_5d_stimulated	AATTCACACGA	AGCCATATGAG
NS040_D10_Th1_RO3306_Full_5d_stimulated	GAACTAATTAT	CCTGCCCCTGT
NS040_D10_iTreg_RO3306_Full_5d_stimulated	AGGAATTAGCC	GGTATAAAACC
NS040_D10_Th0_RO3306_Late_5d_unstimulated	CACGACCTTCT	TAAAGTCATGC
NS040_D10_Th1_RO3306_Late_5d_unstimulated	ACCCCCTCACG	AGAACTCAGAA
NS040_D10_iTreg_RO3306_Late_5d_unstimulated	CCTTTAGCCTA	CAGCTTAATCG
NS040_D10_Th0_RO3306_Late_5d_stimulated	GAAGCCACTTC	GGCTTAAGAGA
NS040_D10_Th1_RO3306_Late_5d_stimulated	CGCTATGCGAT	TCACCTGTCGG
NS040_D10_iTreg_RO3306_Late_5d_stimulated	GAGCTTAGGAG	ATAGTGATACT
